# Calreticulin is required for cuticle deposition and trabeculae formation inside butterfly wing scale cells

**DOI:** 10.1101/2024.09.12.612608

**Authors:** Ru Hong, Cédric Finet, Antónia Monteiro

## Abstract

Insect cuticle is normally deposited outside the plasma membrane of epidermal cells, making it unclear how cuticular pillars (trabeculae) are found inside butterfly wing scale cells. By co-labelling the cuticle and the plasma membrane, we found evidence that the plasma membrane invaginates towards the interior of the scale during development, and that chitin pillars form within these invaginations within the cell, but topologically outside it. Furthermore, we found that Calreticulin, a multifunctional protein, is essential for the formation of these trabeculae. This protein was found colocalized with chitin outside the cell membrane, as scales were developing, and its knockout led to loss of chitin pillars, disruption of other scale morphologies, and loss of pigmentation. Our results implicate this multifunctional protein in butterfly wing scale coloration and morphology.
