## Supplementary data-Excel files for "Calreticulin is required for cuticle deposition and trabeculae formation inside butterfly wing scale cells": Calreticulin_ACCESSION.xlsx

### Sheet: Sheet1
	Protein_ACCESSION	ORGANISM
representative lepidopteran Calreticulin	XP_023936899.1	Bicyclus anynana
	XP_034824910.1	Maniola hyperantus
	XP_039748718.1	Pararge aegeria
	XP_046960257.1	Vanessa cardui
	XP_032511075.1	Danaus plexippus
	XP_047521459.1	Pieris napi
	NP_001299064.1	Papilio xuthus
	XP_041976686.1	Aricia agestis
	XP_059052491.1	Achroia grisella
	XP_052750439.1	Galleria mellonella
	XP_021188604.1	Helicoverpa armigera
	KOB70471.1	Operophtera brumata
	XP_037299223.1	Manduca sexta
	ACN29696.1	Bombyx mori
	XP_028038914.1	Bombyx mandarina
representative dipteran Calreticulin	XP_053682485.1	Sabethes cyaneus
	XP_001657748.2	Aedes aegypti
	AAL68781.1	Anopheles gambiae
	XP_062533512.1	Armigeres subalbatus
	XP_014098743.1	Bactrocera oleae
	XP_004519452.1	Ceratitis capitata
	XP_031635138.1	Contarinia nasturtii
	BAA85379.1	Drosophila melanogaster
representative coleopteran Calreticulin	XP_060527729.1	Cylas formicarius
	XP_018331355.1	Agrilus planipennis
	XP_018579903.1	Anoplophora glabripennis
	XP_056645669.1	Diorhabda sublineata
	XP_044753772.1	Coccinella septempunctata
	XP_050304578.1	Anthonomus grandis grandis
	XP_031350198.1	Photinus pyralis
	XP_049824130.1	Aethina tumida
	XP_022906772.1	Onthophagus taurus
	XP_044272168.1	Tribolium madens
representative hymenopteran Calreticulin	ARK19987.1	Ampulex compressa
	XP_016920688.1	Apis cerana
	XP_011155626.1	Solenopsis invicta
	XP_024875779.1	Temnothorax curvispinosus
	XP_034952568.1	Chelonus insularis
	XP_063985966.1	Diachasmimorpha longicaudata
	XP_012265628.1	Athalia rosae
	XP_046741574.1	Diprion similis
lepidopteran Calreticulin	XP_023936899.1	Bicyclus anynana
	XP_041976686.1	Aricia agestis
	XP_045493246.1	Colias croceus
	XP_032511075.1	Danaus plexippus
	XP_050681655.1	Leptidea sinapis
	XP_034824910.1	Maniola hyperantus
	XP_045764566.1	Maniola jurtina
	XP_045446075.1	Melitaea cinxia
	XP_050342883.1	Nymphalis io
	XP_045534430.1	Papilio machaon
	XP_039748718.1	Pararge aegeria
	XP_045524266.1	Pieris brassicae
	XP_047521459.1	Pieris napi
	XP_022115473.1	Pieris rapae
	XP_047526811.1	Vanessa atalanta
	XP_046960257.1	Vanessa cardui
	XP_026490111.1	Vanessa tameamea
	XP_038210628.1	Zerene cesonia
	NP_001298364.1	Papilio polytes
	NP_001299064.1	Papilio xuthus
	XP_059052491.1	Achroia grisella
	XP_013201133.1	Amyelois transitella
	XP_028038914.1	Bombyx mandarina
	ACN29696.1	Bombyx mori
	XP_063360937.1	Cydia amplana
	XP_063378869.1	Cydia fagiglandana
	XP_061709936.1	Cydia pomonella
	XP_063621151.1	Cydia splendana
	XP_063532497.1	Cydia strobilella
	XP_052750439.1	Galleria mellonella
	XP_026328358.1	Hyposmocoma kahamanoa
	XP_047986146.1	Leguminivora glycinivorella
	XP_037299223.1	Manduca sexta
	KOB70471.1	Operophtera brumata
	XP_028162358.1	Ostrinia furnacalis
	XP_063821084.1	Ostrinia nubilalis
	XP_049866414.1	Pectinophora gossypiella
	XP_053603155.1	Plodia interpunctella
	XP_050557653.1	Spodoptera frugiperda
	XP_022816133.1	Spodoptera litura
	XP_026739607.1	Trichoplusia ni
	XP_021188604.1	Helicoverpa armigera
	NP_001292445.1	Plutella xylostella
dipteran Calreticulin	XP_001657748.2	Aedes aegypti
	AAL68781.1	Anopheles gambiae
	XP_052891820.1	Anopheles moucheti
	XP_062533512.1	Armigeres subalbatus
	EDS29114.1	Culex quinquefasciatus
	KAJ6637126.1	Pseudolycoriella hygida
	XP_053682485.1	Sabethes cyaneus
	XP_058812330.1	Topomyia yanbarensis
	XP_055642086.1	Toxorhynchites rutilus septentrionalis
	XP_053963363.1	Anastrepha ludens
	XP_054743083.1	Anastrepha obliqua
	XP_040153171.1	Anopheles arabiensis
	KFB38396.1	Anopheles sinensis
	XP_035899262.1	Anopheles stephensi
	XP_011213051.1	Bactrocera dorsalis
	XP_014098743.1	Bactrocera oleae
	XP_004519452.1	Ceratitis capitata
	XP_055385220.1	Condylostylus longicornis
	XP_031635138.1	Contarinia nasturtii
	XP_063703301.1	Culicoides brevitarsis
	XP_034112005.1	Drosophila albomicans
	XP_017117465.1	Drosophila elegans
	XP_001980787.1	Drosophila erecta
	XP_017074315.1	Drosophila eugracilis
	XP_023169557.1	Drosophila hydei
	BAA85379.1	Drosophila melanogaster
	XP_001998437.4	Drosophila mojavensis
	XP_017968397.1	Drosophila navojoa
	XP_002031864.1	Drosophila sechellia
	XP_020813100.1	Drosophila serrata
	XP_002104090.1	Drosophila simulans
	XP_037721716.1	Drosophila subpulchrella
	XP_016940023.1	Drosophila suzukii
	XP_017007364.1	Drosophila takahashii
	XP_055849585.1	Episyrphus balteatus
	XP_037892229.1	Glossina fuscipes
	XP_037922109.1	Hermetia illucens
	XP_058464640.1	Malaya genurostris
	XP_059610302.1	Phlebotomus argentipes
	XP_055699302.1	Phlebotomus papatasi
	XP_030379912.1	Scaptodrosophila lebanonensis
	XP_055308196.1	Sitodiplosis mosellana
	XP_059220047.1	Stomoxys calcitrans
	XP_037947085.1	Teleopsis dalmanni
	XP_011188204.1	Zeugodacus cucurbitae
coleopteran Calreticulin	XP_049824130.1	Aethina tumida
	XP_018331355.1	Agrilus planipennis
	XP_044272168.1	Tribolium madens
	XP_018579903.1	Anoplophora glabripennis
	XP_050304578.1	Anthonomus grandis grandis
	XP_056645669.1	Diorhabda sublineata
	XP_044753772.1	Coccinella septempunctata
	XP_060527729.1	Cylas formicarius
	XP_019766694.1	Dendroctonus ponderosae
	XP_028136719.2	Diabrotica virgifera virgifera
	XP_057665955.1	Diorhabda carinulata
	QNL34491.1	Galeruca daurica
	XP_045473632.1	Harmonia axyridis
	XP_023011672.1	Leptinotarsa decemlineata
	XP_022906772.1	Onthophagus taurus
	XP_031350198.1	Photinus pyralis
	XP_030761545.1	Sitophilus oryzae
	XP_008197565.1	Tribolium castaneum
	XP_063931156.1	Zophobas morio
	XP_031352074.1	Photinus pyralis
	KAF5272214.1	Lamprigera yunnana
	KAF5295346.1	Abscondita terminalis
	KAF7271413.1	Rhynchophorus ferrugineus
	KAF2882970.1	Ignelater luminosus
	KAG5884306.1	Gonioctena quinquepunctata
	KAJ3626350.1	Tenebrio molitor
	KAJ8918796.1	Exocentrus adspersus
	KAJ8985036.1	Molorchus minor
	KAK4875788.1	Aquatica leii
	XP_017770519.1	Nicrophorus vespilloides
	XP_017770520.1	Nicrophorus vespilloides
	CAH1996607.1	Acanthoscelides obtectus
	CAH0556074.1	Brassicogethes aeneus
	VEN44284.1	Callosobruchus maculatus
	CAG9760836.1	Ceutorhynchus assimilis
	CAG9834983.1	Diabrotica balteata
	CAG9862941.1	Phyllotreta striolata
	CAH1102766.1	Psylliodes chrysocephala
hymenopteran Calreticulin	ARK19987.1	Ampulex compressa
	XP_043261453.1	Colletes gigas
	XP_016920688.1	Apis cerana
	XP_050597461.1	Bombus affinis
	XP_043603311.1	Bombus pyrosoma
	XP_043506983.1	Frieseomelitta varia
	XP_054016219.1	Hylaeus anthracinus
	XP_003701110.1	Megachile rotundata
	XP_031830343.1	Nomia melanderi
	XP_029050822.1	Osmia bicornis bicornis
	XP_029157533.1	Nylanderia fulva
	XP_011869056.1	Vollenhovia emeryi
	XP_011153086.1	Harpegnathos saltator
	XP_028049675.1	Monomorium pharaonis
	XP_032667308.1	Odontomachus brunneus
	XP_011155626.1	Solenopsis invicta
	XP_011684778.1	Wasmannia auropunctata
	XP_011633626.1	Pogonomyrmex barbatus
	XP_024875779.1	Temnothorax curvispinosus
	XP_014486065.1	Dinoponera quadriceps
	XP_020296578.1	Pseudomyrmex gracilis
	XP_043505062.1	Polistes fuscatus
	XP_046827412.1	Vespa crabro
	XP_043676762.1	Vespula pensylvanica
	XP_011311869.1	Fopius arisanus
	XP_008559929.1	Microplitis demolitor
	XP_015117757.1	Diachasma alloeum
	XP_063985966.1	Diachasmimorpha longicaudata
	XP_034952568.1	Chelonus insularis
	XP_014211847.1	Copidosoma floridanum
	NP_001155151.1	Nasonia vitripennis
	ACZ68113.1	Pteromalus puparum
	QKQ30339.1	Pachycrepoideus vindemmiae
	XP_033221674.1	Belonocnema kinseyi
	XP_012265628.1	Athalia rosae
	XP_046741574.1	Diprion similis
	XP_015516064.1	Neodiprion lecontei
