## Supplementary data-Excel files for "Calreticulin is required for cuticle deposition and trabeculae formation inside butterfly wing scale cells": Table S2.xlsx

### Sheet: Feuil1
	scale type	factor	numDF	denDF	F-value	P-value
cover	brown	distance crossrib-crossrib	1	244	137.26	<0.0001
cover	brown	distance ridge-ridge	1	244	4.22	0.041
cover	brown	lower lamina thickness	1	94	77.01	<0.0001
cover	brown	trabecula height	1	94	546.7	<0.0001
cover	brown	crossrib height	1	94	15.88	1e-04
cover	brown	ridge height	1	94	9.72	0.0024
cover	white	distance ridge-ridge	1	244	406.36	<0.0001
cover	white	lower lamina thickness	1	94	50.85	<0.0001
cover	white	trabecula height	1	94	3639.79	<0.0001
cover	white	crossrib height	1	94	1150.44	<0.0001
cover	white	ridge height	1	94	385.64	<0.0001
cover	silver	distance ridge-ridge	1	244	41	<0.0001
cover	silver	air layer thickness	1	198	0.4	0.53
cover	silver	upper lamina thickness	1	94	64.56	<0.0001
cover	silver	lower lamina thickness	1	94	15.6	2e-04
ground	brown	distance crossrib-crossrib	1	244	249.03	<0.0001
ground	brown	distance ridge-ridge	1	244	16.59	1e-04
ground	brown	lower lamina thickness	1	94	4.25	0.0421
ground	brown	trabecula height	1	94	468.38	<0.0001
ground	brown	crossrib height	1	94	112.53	<0.0001
ground	brown	ridge height	1	94	6.24	0.0142
