## Supplementary data-Excel files for "Calreticulin is required for cuticle deposition and trabeculae formation inside butterfly wing scale cells": Table S3.xlsx

### Sheet: Feuil1
	scale type	comparison	estimate	std error	z-value	Pr(>|z|)	95% CI
cover	brown	distance crossrib-crossrib	159.64	13.63	11.72	<2e-16 ***	[132.94 ; 186.35]
cover	brown	distance ridge-ridge	-23.8	11.58	-2.06	0.0399 *	[-46.49 ; -1.10]
cover	brown	lower lamina thickness	12.47	1.42	8.78	<2e-16 ***	[9.69 ; 15.26]
cover	brown	trabecula height	397.9	17.02	23.38	<2e-16 ***	[364.55 ; 431.25]
cover	brown	crossrib height	68.29	17.14	3.98	6.77e-05 ***	[34.70 ; 101.88]
cover	brown	ridge height	-23.93	7.67	-3.12	0.00182 **	[-38.97 ; -8.89]
cover	white	distance ridge-ridge	168.76	8.37	20.16	<2e-16 ***	[152.35 ; 185.17]
cover	white	lower lamina thickness	-51.85	7.27	-7.13	9.97e-13 ***	[-66.10 ; -37.60]
cover	white	trabecula height	661.51	10.96	60.33	<2e-16 ***	[640.02 ; 683.00]
cover	white	crossrib height	207.26	6.11	33.92	<2e-16 ***	[195.29 ; 219.24]
cover	white	ridge height	124.33	6.33	19.64	<2e-16 ***	[111.92 ; 136.73]
cover	silver	distance ridge-ridge	-47.58	7.43	-6.4	1.52e-10 ***	[-62.14 ; -33.01]
cover	silver	air layer thickness	5.19	8.25	0.63	0.53	[-10.97 ; 21.36]
cover	silver	upper lamina thickness	-11.8	1.47	-8.04	8.88e-16 ***	[-14.68 ; -8.92]
cover	silver	lower lamina thickness	-6.43	1.63	-3.95	7.85e-05 ***	[-9.61 ; -3.24]
ground	brown	distance crossrib-crossrib	185	11.72	15.78	<2e-16 ***	[162.02 ; 207.97]
ground	brown	distance ridge-ridge	66.4	16.3	4.07	4.63e-05 ***	[34.45 ; 98.35]
ground	brown	lower lamina thickness	3	1.46	2.06	0.0393 *	[0.15 ; 5.86]
ground	brown	trabecula height	350.1	16.18	21.64	<2e-16 ***	[318.40 ; 381.81]
ground	brown	crossrib height	105.19	9.92	10.61	<2e-16 ***	[85.75 ; 124.62]
ground	brown	ridge height	32.96	13.19	2.5	0.0125 *	[7.11 ; 58.82]
